# Universal nature of drug treatment responses in drug-tissue-wide model-animal experiments using tensor decomposition-based unsupervised feature extraction

**DOI:** 10.1101/2020.03.08.982405

**Authors:** Y-h. Taguchi, Turki Turki

## Abstract

Gene expression profiles of tissues treated with drugs have recently been used to infer clinical outcomes. Although this method is often successful from the application point of view, gene expression altered by drugs is rarely analyzed in detail, because of the extremely large number of genes involved. Here, we applied tensor decomposition (TD)-based unsupervised feature extraction (FE) to the gene expression profiles of 24 mouse tissues treated with 15 drugs. TD-based unsupervised FE enabled identification of the common effects of 15 drugs including an interesting universal feature: these drugs affect genes in a gene-group-wide manner and were dependent on three tissue types (neuronal, muscular, and gastroenterological). For each tissue group, TD-based unsupervised FE enabled identification of a few tens to a few hundreds of genes affected by the drug treatment. These genes are distinctly expressed between drug treatments and controls as well as between tissues in individual tissue groups and other tissues. We also validated the assignment of genes to individual tissue groups using multiple enrichment analyses. We conclude that TD-based unsupervised FE is a promising method for integrated analysis of gene expression profiles from multiple tissues treated with multiple drugs in a completely unsupervised manner.
