## Supplementary material for "Universal nature of drug treatment responses in drug-tissue-wide model-animal experiments using tensor decomposition-based unsupervised feature extraction": Genes selected by TD based unsuoervised FE

### Sheet: Neuron
1	Akap5
2	Bpifa2
3	Cryaa
4	Crygb
5	Crygc
6	Gh
7	Hsp90aa1
8	Lrrc17
9	Malat1
10	Meg3
11	Myh4
12	Pomc
13	Prm1
14	Rho
15	Rn45s
16	Tnp1
17	Tnp2
18	Ttn

### Sheet: Muscle
1	2210010C04Rik
2	Acta1
3	Actb
4	Actc1
5	Actn3
6	Akap5
7	Aldoa
8	Atp2a1
9	Atp5g3
10	Bpifa2
11	Cela1
12	Ckm
13	Clps
14	Cox6a2
15	Cpb1
16	Ctrb1
17	Eef1a1
18	Eno3
19	Fabp3
20	Gapdh
21	Lpl
22	Mb
23	Myh4
24	Myh6
25	Myl1
26	Myl2
27	Myl3
28	Mylpf
29	Neb
30	Pgc
31	Pnlip
32	Prss2
33	Pvalb
34	Pygm
35	Rn45s
36	Rnase1
37	S100a8
38	S100a9
39	Slc25a4
40	Tcap
41	Tmsb4x
42	Tnnc2
43	Tnni2
44	Tnni3
45	Tnnt2
46	Tnnt3
47	Tpm1
48	Tpm2
49	Trdn
50	Ttn
51	Xirp2

### Sheet: Gas1
1	2210010C04Rik
2	Acta1
3	Actb
4	Akap5
5	Atp1a1
6	B2m
7	Bpifa2
8	Calm1
9	Camp
10	Cel
11	Cela1
12	Cela2a
13	Cela3b
14	Cfd
15	Chchd2
16	Chia1
17	Clps
18	Col1a1
19	Col1a2
20	Cpa1
21	Cpb1
22	Ctrb1
23	Ctrl
24	Dbi
25	Eef1a1
26	Eef2
27	Fabp4
28	Fasn
29	Fth1
30	Gh
31	Gkn1
32	Gkn2
33	Gpx3
34	Gsn
35	Hsp90ab1
36	Kap
37	Lpl
38	Lrrc17
39	Lyz1
40	Malat1
41	Myh4
42	Neat1
43	Pabpc1
44	Pgc
45	Pla2g1b
46	Pnlip
47	Pnliprp1
48	Prss2
49	Psap
50	Psca
51	Ptma
52	Reg1
53	Rn45s
54	Rnase1
55	Rpl11
56	Rpl13
57	Rpl13a
58	Rpl23
59	Rpl23a
60	Rpl27a
61	Rpl37
62	Rpl41
63	Rpl5
64	Rpl7
65	Rplp1
66	Rplp2
67	Rps12
68	Rps14
69	Rps16
70	Rps19
71	Rps20
72	Rps21
73	Rps24
74	Rps27a
75	Rps29
76	Rps3a1
77	Rps4x
78	Rps6
79	Rps9
80	S100a8
81	S100a9
82	Scd1
83	Scgb1a1
84	Sftpc
85	Sod1
86	Sparc
87	Sycn
88	Tmsb4x
89	Tnnc2
90	Tpt1
91	Try4
92	Try5
93	Ttn
94	Tuba1b
95	Uba52
96	Ubc
97	Zg16

### Sheet: Gas2
1	2210010C04Rik
2	Acta1
3	Actb
4	Actg1
5	Akap5
6	Alb
7	Apoe
8	Arpc1b
9	Atp4a
10	Bpifa2
11	Calm1
12	Camp
13	Car3
14	Cel
15	Cela1
16	Cela2a
17	Cela3b
18	Cfd
19	Chia1
20	Clps
21	Col1a1
22	Col1a2
23	Cpa1
24	Cpb1
25	Ctrb1
26	Ctrl
27	Eef1a1
28	Eef2
29	Eif1
30	Fabp4
31	Fau
32	Gh
33	Gkn1
34	Gkn2
35	Gnb2l1
36	Gsn
37	H2afz
38	Hsp90aa1
39	Hsp90ab1
40	Krt10
41	Lpl
42	Lrrc17
43	Lyz1
44	Malat1
45	Meg3
46	Myh4
47	Mylk
48	Ngp
49	Pabpc1
50	Pgc
51	Pla2g1b
52	Pnlip
53	Pnliprp1
54	Pomc
55	Prl
56	Prm1
57	Prss2
58	Psca
59	Ptma
60	Reg1
61	Retnlg
62	Rn45s
63	Rnase1
64	Rpl11
65	Rpl13
66	Rpl13a
67	Rpl21
68	Rpl23
69	Rpl23a
70	Rpl27
71	Rpl27a
72	Rpl36
73	Rpl36a
74	Rpl37
75	Rpl37a
76	Rpl39
77	Rpl4
78	Rpl41
79	Rpl5
80	Rpl7
81	Rplp0
82	Rplp1
83	Rplp2
84	Rps10
85	Rps12
86	Rps14
87	Rps16
88	Rps18
89	Rps19
90	Rps20
91	Rps21
92	Rps23
93	Rps24
94	Rps27a
95	Rps29
96	Rps3
97	Rps3a1
98	Rps4x
99	Rps6
100	Rps7
101	Rps8
102	Rps9
103	Rpsa
104	S100a8
105	S100a9
106	Scd1
107	Sec61g
108	Serbp1
109	Serinc3
110	Slc25a37
111	Sparc
112	Sycn
113	Tg
114	Tmsb10
115	Tmsb4x
116	Tnnc2
117	Tnni2
118	Tnnt3
119	Tnp1
120	Tpm1
121	Tpt1
122	Try4
123	Try5
124	Ttn
125	Tuba1b
126	Uba52
127	Ubc
128	Zg16
